# Predicting the protein interaction landscape of a mycobacterial pathogen

**DOI:** 10.64898/2026.07.15.738315

**Authors:** Horia Todor, Lili M. Kim, Evan Billings, Anna E. Grzegorzewicz, Hannah N. Burkhart, Michael A. DeJesus, Allen Na, Samuel Nitz, Scarlet S. Shell, Elizabeth A. Campbell, Mary Jackson, Filippo Mancia, Jeremy M. Rock, Carol A. Gross, James Chen

## Abstract

High-dimensional phenotypic screens of bacterial loss-of-function mutant libraries have determined gene-gene connections and specific phenotypes for thousands of bacterial genes in many species, but deciphering the underlying mechanisms remains decidedly low-throughput. Here, we demonstrate the utility of proteome-wide AI-based protein-protein interaction (PPI) predictions for overcoming this gap by using pooled-AlphaFold3 to assess all ∼1.3 million possible pairwise interactions in the proteome of *Mycobacterium leprae.* We identify ∼2,000 strong and intermediate PPIs that underlie a significant fraction of phenotypes and gene-gene connections observed in large-scale chemical genomics screens from *Mycobacterium tuberculosis, Mycobacterium smegmatis,* and *Corynebacterium glutamicum*. This combined approach predicts specific functions for dozens of previously uncharacterized core, conserved, and essential mycobacterial proteins. We highlight new information derived from the study, including insights into mycobacterial envelope assembly, peptidoglycan remodeling, and new modulators of the central dogma enzymes RNA polymerase and DNA gyrase. These data establish combined pooled-AlphaFold3 PPI prediction and high-throughput genomics approach as the gold standard for large-scale characterization of protein function.
