## Supplemental Table 4 for "Predicting the protein interaction landscape of a mycobacterial pathogen"

### Sheet: tb_enrichment
	-0.9	-0.7	-0.5	-0.3	-0.1	0.1	0.3	0.5	0.7	0.9
strong	0	0.809012458169979	0.770668907221511	0.501182496740924	0.524476909807716	0.639451900442427	0.817954308409315	1.30485991256794	2.48173684082114	49.8841168811726
intermediate	4.48437998308351	0.840287527616005	1.05111129575563	0.951141869249214	0.968448552049722	0.910161687364613	0.978934219568893	1.15925340725892	2.08564149716506	10.2560796771377
weak	1.12290372832551	1.26246482392417	1.16888585289695	1.10072746887904	1.06663320107148	1.05638218600896	1.05872122727062	1.20997817269791	1.61211467520556	3.09309428511957

### Sheet: msmeg_enrichment
	-0.9	-0.7	-0.5	-0.3	-0.1	0.1	0.3	0.5	0.7	0.9
strong			4.38279995392361	0.617818426803735	0.482326269130419	0.534421598400832	1.19029119557456	4.45130477391974	24.9470727259871	367.649488442592
intermediate				1.42600501013255	0.901749953759123	0.924186883097996	1.17785168578326	1.95060678173283	8.63716162031048	48.0863515109109
weak		6.13854038151277	1.43542209746516	1.51955853549599	1.12435988883463	1.06459298042642	1.19341330078649	1.6256424893237	3.07060523651139	5.9024426745315

### Sheet: cglu_enrichment
	-0.9	-0.7	-0.5	-0.3	-0.1	0.1	0.3	0.5	0.7	0.9
strong			0.836627429828663	0.592101505172658	0.405834337166502	0.647771519676965	1.6787647874091	4.06588119928005	14.8123244310548	243.538514637131
intermediate		1.62348414398608	0.772417820376207	0.683323510801873	0.915902292861144	0.576697100519685	1.0028911534721	3.04998876773736	2.65912614699374	37.4745639350673
weak		1.7616120300147	1.45867901936958	1.2509785589183	1.03118374108145	1.05363538727755	1.20046456974355	1.72980986931187	2.3463429144212	5.8648474982606
